# MORC proteins regulate transcription factor binding by mediating chromatin compaction in active chromatin regions

**DOI:** 10.1101/2022.11.01.514783

**Authors:** Zhenhui Zhong, Yan Xue, C. Jake Harris, Ming Wang, Zheng Li, Yunqing Ke, Yasaman Jami-Alahmadi, Suhua Feng, James A. Wohlschlegel, Steven E. Jacobsen

## Abstract

**Background:** The Microrchidia (MORC) proteins are a family of evolutionarily conserved GHKL-type ATPases involved in chromatin compaction and gene silencing. Arabidopsis MORC proteins act in the RNA-directed DNA methylation (RdDM) pathway, where they act as molecular tethers to ensure the efficient establishment of RdDM and *de novo* gene silencing. However, MORC proteins also have RdDM-independent functions; although, their underlying mechanisms are unknown.

**Results:** In this study, we examined regions of MORC binding where RdDM does not occur in order to shed light on the RdDM-independent functions of MORC proteins. We found that MORC proteins compact chromatin and reduce DNA accessibility to transcription factors (TFs), thereby repressing gene expression. We also found that MORC-mediated repression of gene expression was particularly important under conditions of stress. We showed that MORC proteins regulate TFs through either direct or indirect interactions, and these TFs can in some cases regulate their own transcription, resulting in feedforward loops.

**Conclusions:** Our findings provide insights into the molecular mechanisms of MORC-mediated chromatin compaction and transcription regulation.
