## Supplementary table 2 for "MORC proteins regulate transcription factor binding by mediating chromatin compaction in active chromatin regions"

### Sheet: Sheet1
Supplementary Table 2 List of MORC7 interacting proteins.
protein_ID	Col_rep1	Col_rep2	MORC7_rep1	MORC7_rep2	Symbol	Description
AT3G54340	0	0	5	4	AP3|ATAP3	K-box region and MADS-box transcription factor family protein
AT5G66730	0	0	5	6	AT5G66730	C2H2-like zinc finger protein
AT5G64220	0	0	5	2	AT5G64220	Calmodulin-binding transcription activator protein with CG-1 and Ankyrin domains
AT5G37020	0	0	8	8	ATARF8|ARF8	auxin response factor 8
AT3G13810	0	0	4	4	AtIDD11|IDD11	indeterminate(ID)-domain 11
AT5G28300	0	0	4	3	AT5G28300	Duplicated homeodomain-like superfamily protein
AT1G54060	0	0	4	4	ASIL1	6B-interacting protein 1-like 1
AT1G33240	0	0	7	3	AT-GTL2|GTL1|AT-GTL1	GT-2-like 1
AT5G15210	0	0	4	5	ATHB30|HB30|ZFHD3	homeobox protein 30
AT2G02070	0	0	5	5	IDD5|AtIDD5	indeterminate(ID)-domain 5
AT1G55110	0	0	5	4	IDD7|AtIDD7	indeterminate(ID)-domain 7
AT1G03840	0	0	4	4	MGP	C2H2 and C2HC zinc fingers superfamily protein
AT3G43240	0	0	8	6	AT3G43240	ARID/BRIGHT DNA-binding domain-containing protein
AT2G02080	0	0	5	3	IDD4|AtIDD4	indeterminate(ID)-domain 4
AT4G14920	0	0	9	4	AT4G14920	Acyl-CoA N-acyltransferase with RING/FYVE/PHD-type zinc finger protein
AT3G18990	0	0	2	4	REM39|VRN1	AP2/B3-like transcriptional factor family protein
AT1G30330	0	0	12	10	ARF6	auxin response factor 6
AT3G61150	0	0	6	6	HD-GL2-1|HDG1	homeodomain GLABROUS 1
AT3G14180	0	0	11	10	AT3G14180	sequence-specific DNA binding transcription factors
AT4G00730	0	0	5	5	AHDP|ANL2	Homeobox-leucine zipper family protein / lipid-binding START domain-containing protein
AT2G30470	0	0	5	4	VAL1|HSI2	high-level expression of sugar-inducible gene 2
AT1G09770	7	7	26	25	ATCDC5|ATMYBCDC5|CDC5	cell division cycle 5
AT4G20400	0	0	13	7	JMJ14|PKDM7B	JUMONJI 14
AT2G42200	0	0	10	7	SPL9	squamosa promoter binding protein-like 9
AT4G16150	0	0	4	3	AT4G16150	calmodulin binding;transcription regulators
AT4G21750	0	0	8	7	ATML1	Homeobox-leucine zipper family protein / lipid-binding START domain-containing protein
AT5G44160	0	0	4	4	NUC	C2H2-like zinc finger protein
AT1G28420	0	0	9	10	HB-1	homeobox-1
AT3G13350	0	0	5	3	AT3G13350	HMG (high mobility group) box protein with ARID/BRIGHT DNA-binding domain
AT3G48430	0	0	9	7	REF6	relative of early flowering 6
AT2G35940	0	0	3	2	EDA29|BLH1	BEL1-like homeodomain 1
AT1G20910	0	0	6	3	AT1G20910	ARID/BRIGHT DNA-binding domain-containing protein
AT1G76510	0	0	6	4	AT1G76510	ARID/BRIGHT DNA-binding domain-containing protein
AT1G62360	0	0	3	2	WAM|BUM1|BUM|WAM1|STM|SHL	KNOX/ELK homeobox transcription factor
AT5G44180	0	0	15	11	AT5G44180	Homeodomain-like transcriptional regulator
AT5G15800	0	0	9	4	SEP1|AGL2	K-box region and MADS-box transcription factor family protein
AT2G23740	0	0	14	6	AT2G23740	nucleic acid binding;sequence-specific DNA binding transcription factors;zinc ion binding
AT1G76880	0	0	5	4	AT1G76880	Duplicated homeodomain-like superfamily protein
AT1G27370	0	0	3	2	SPL10	squamosa promoter binding protein-like 10
AT5G08130	0	0	3	3	BIM1	basic helix-loop-helix (bHLH) DNA-binding superfamily protein
AT1G02065	0	0	5	4	SPL8	squamosa promoter binding protein-like 8
AT2G35530	0	0	3	2	AtbZIP16|bZIP16	basic region/leucine zipper transcription factor 16
AT2G23760	0	0	3	3	BLH4|SAW2	BEL1-like homeodomain 4
AT5G20240	0	0	3	4	PI	K-box region and MADS-box transcription factor family protein
AT4G06634	0	0	8	6	AT4G06634	zinc finger (C2H2 type) family protein
AT1G27360	0	0	3	4	SPL11	squamosa promoter-like 11
AT5G60690	0	0	3	3	IFL|REV|IFL1	Homeobox-leucine zipper family protein / lipid-binding START domain-containing protein
AT1G69120	0	0	5	2	AP1|AGL7	K-box region and MADS-box transcription factor family protein
AT5G11060	0	0	5	6	KNAT4	KNOTTED1-like homeobox gene 4
AT4G18960	0	0	4	2	AG	K-box region and MADS-box transcription factor family protein
AT1G35460	0	0	3	2	AT1G35460	basic helix-loop-helix (bHLH) DNA-binding superfamily protein
AT5G25220	0	0	5	5	KNAT3	KNOTTED1-like homeobox gene 3
AT2G37630	0	0	5	3	ATMYB91|AS1|ATPHAN|MYB91	myb-like HTH transcriptional regulator family protein
AT3G04930	0	0	3	2	AT3G04930	DNA-binding storekeeper protein-related transcriptional regulator
AT1G14510	0	0	3	3	AL7	alfin-like 7
AT1G01350	0	0	4	2	AT1G01350	Zinc finger (CCCH-type/C3HC4-type RING finger) family protein
AT3G10490	0	0	3	4	ANAC052|ANAC051|NAC052	NAC domain containing protein 52
AT5G46760	0	0	3	3	AT5G46760	Basic helix-loop-helix (bHLH) DNA-binding family protein
AT4G04890	0	0	8	5	PDF2	protodermal factor 2
AT1G14580	0	0	5	5	AT1G14580	C2H2-like zinc finger protein
AT3G01460	0	0	10	6	ATMBD9|MBD9	methyl-CPG-binding domain 9
AT3G02310	0	0	9	5	AGL4|SEP2	K-box region and MADS-box transcription factor family protein
AT5G35210	0	0	7	6	AT5G35210	metalloendopeptidases;zinc ion binding;DNA binding
AT1G14440	0	0	5	4	HB31|AtHB31	homeobox protein 31
AT4G02670	0	0	4	4	IDD12|AtIDD12	indeterminate(ID)-domain 12
AT3G45260	0	0	3	4	AT3G45260	C2H2-like zinc finger protein
AT4G32551	0	0	19	12	RON2|LUG	LisH dimerisation motif;WD40/YVTN repeat-like-containing domain
AT1G43850	0	0	23	13	SEU	SEUSS transcriptional co-regulator
