## Supplementary table 3 for "MORC proteins regulate transcription factor binding by mediating chromatin compaction in active chromatin regions"

### Sheet: Sheet1
Supplementary Table 3 Expression level of LUG directly regulated genes in Ler and lug mutant.
ID	WT_T0_1	WT_T0_2	WT_T0_3	WT_T30_1	WT_T30_2	WT_T30_3	hex_T0_1	hex_T0_2	hex_T0_3	hex_T30_1	hex_T30_2
AT1G02230	0.09	0.58	0.13	0.07	0	0.1	0.13	0.18	0.26	0.17	0.05
AT1G10610	5.23	3.75	4.46	6.64	4.21	4.75	4.04	5.32	4.16	4.86	3.73
AT1G13260	8.12	6.06	6.64	3.04	3.38	4.77	4.64	11.45	7.89	4.01	3.91
AT1G19350	44.73	51.3	54.71	42.6	37.72	30.79	55.53	65.41	61.84	51.14	52.87
AT1G22160	7.31	8.98	15.55	5.13	4.08	4.59	8.15	8.63	9.28	6.93	5.96
AT1G24260	3.54	15.77	4.31	4.37	3.19	3.92	7.64	6.69	14.79	8.69	5.94
AT1G24625	36.14	36.91	44.61	10.36	6.55	10.42	31.88	40.54	31.85	13.29	13.08
AT1G25250	10.91	16.44	10.39	5.07	4.41	2.93	17.13	11.77	20.88	6.39	5.03
AT1G27045	0	0.09	0	0.07	0	0	0.06	0	0.06	0.17	0.13
AT1G27360	15.44	17.78	24.6	8.82	4.82	7.11	15.7	15.2	18.52	9.48	5.69
AT1G28360	0	0	0	0.18	0	0	0	0	0.08	0	0.06
AT1G32240	3.7	3.69	5.44	2.86	1.54	2.44	3.82	3.31	3.46	2.52	3.48
AT1G32640	96.13	57.13	120.16	85.69	31.22	141.15	46.84	102.13	35.95	59.73	107.97
AT1G52890	2.64	3.39	5.77	1.42	0.59	10.54	2.54	7.27	3.29	6.95	8.71
AT1G53230	45.42	38.6	44.44	7.14	5.3	6.74	42.84	38.61	47.05	13.46	8.68
AT1G55110	6.01	6.72	6.62	2.19	2.38	3.3	5.28	4.31	6.86	3.89	2.72
AT1G55120	2.31	1.55	1.27	0.71	0.69	0.22	1.58	1.6	2.22	0.89	0.69
AT1G64620	1.58	2.72	2.22	4.04	3.81	1.77	1.55	1.58	1.5	4.27	3.64
AT1G68670	24.22	20.07	26.77	19.61	17.29	21.4	19.52	22.66	19.98	22.84	24.53
AT1G69010	12.34	15.09	14.31	12.08	9.2	15.09	13.13	17.01	11.33	10.22	9.94
AT1G69120	0	0	0	0	0	0	0.05	0	0	0	0
AT1G69570	1.24	0.52	1.6	0.99	0.96	0.56	1.57	3.93	1.65	1.38	1.84
AT1G74430	5.96	5.67	8.26	3.44	0.51	22.8	3.99	8.02	5.41	5.34	18.36
AT1G76890	9.74	7.53	8.15	9.07	9.98	5.8	9.14	8.02	9	11.24	6.77
AT1G78700	10.27	9.59	10.24	8.64	6.15	7.35	9.63	11.6	11.34	9.29	10.44
AT1G79110	22.82	28.19	21.42	9.79	13.06	9.04	26.25	19.86	33.3	17.25	14.62
AT1G80730	0.11	0.12	0	0	0	0	0.15	0.21	0.08	0	0.06
AT2G03710	16.34	20.51	16.68	11.54	9.47	13.26	17.8	15.73	17.3	13.17	14.24
AT2G14210	0	0	0	0	0	0	0	0	0.06	0	0
AT2G18300	55.33	49.35	44.43	24.04	23.52	16.07	44.37	54.87	53.69	39.33	26.16
AT2G28550	31.19	29.42	36.74	12.69	9.66	13.91	27.24	31.55	29.15	15.3	13.25
AT2G31230	9.38	15.87	8.08	2.39	1.94	6.85	10.44	7.92	13.64	2.4	4.97
AT2G31730	1.82	2.67	0.85	1.85	6.96	3.7	3.78	3.19	2.9	2.63	2.85
AT2G33480	18.06	17.65	17.64	12.96	10.92	11.14	16.71	13.3	15.35	14.06	9.37
AT2G34710	7.74	7.62	8.47	5.98	3.24	3.68	9.03	7.88	8.58	5.39	4.59
AT2G39250	52.73	57.31	66.93	42.64	32.78	38.18	47.81	60.91	43.88	40.86	33.41
AT2G40970	1.94	3.67	2.23	2.49	1.62	2.09	2.18	3.19	2.59	4	3.42
AT2G41070	1.1	0.88	1.43	3.65	2.45	3.72	1.31	1.53	0.64	2.89	2.96
AT2G41940	35.6	43.89	41.52	9.73	14.82	9.38	39.65	37.5	44.8	15.59	10.09
AT2G42300	11.74	10.8	13.1	5.1	4.24	2.18	10.71	12.47	13.88	6.05	4.8
AT2G43010	43.39	51.59	53.37	69.31	67.99	93.55	48.5	58.68	49.83	84.1	96.06
AT2G45650	0	0.19	0	0	0.1	0	0.06	0.17	0.38	0.06	0
AT2G45680	7.84	10.4	8.93	7.71	6.19	12.94	9.07	12.59	7.9	8.23	11.11
AT2G46510	13.87	10	15.65	13.53	6.37	41.85	9.29	16.79	9.08	14.91	31.58
AT2G46590	4.06	3.33	3.74	3.69	4.29	3.73	5.04	5.4	4.54	6.06	5.81
AT3G06868	10.71	10.7	13.07	2.47	1.86	1.84	10	14.3	12.11	3.35	2.67
AT3G07320	9.67	12.1	9.19	2.34	1.63	3.3	10.62	14.54	12.48	3.01	5.08
AT3G15270	4.25	8.03	4.62	5.49	3.55	6.6	11.35	12.03	7.58	7.07	7.63
AT3G16470	61.91	34.49	150.04	99.93	38.28	105.77	22.34	69.1	26.6	31.26	33.84
AT3G18550	0	0	0	0	0	0	0	0	0	0.05	0
AT3G23690	13.21	12.71	14.68	12.57	11.3	14.11	15.92	15.68	15.96	18.99	14.46
AT3G27010	2.21	4.28	4.16	2.32	2.09	2.08	3.74	4.09	3.44	1.71	2.97
AT3G28910	7.48	7.9	6.56	3.15	3.74	2.09	6.13	6.81	6.43	3.67	2.9
AT3G45610	2.77	3.87	4.01	4.73	3.59	4.31	3.5	4.6	1.89	5.02	3.28
AT3G47620	25.49	21.92	22.85	14.17	11.44	14.87	18.27	22.27	20.92	17.84	15.62
AT3G49530	5.57	6.68	5.28	6.98	10.07	9.02	5.13	5.89	6.58	9.61	8.17
AT3G50060	3.12	3.35	1.62	3.19	2.3	2.59	4.7	5.45	4.98	3.02	4.4
AT3G51895	12.35	16.05	17.04	10.65	9.03	7.36	14.94	11.62	17.64	15.1	12.5
AT3G53530	3.69	4.69	4.6	3.13	2.32	0.81	5.48	6.71	4.06	2.42	2.65
AT3G54340	0.1	0.2	0	0.15	0	0	0	0	0.07	0.06	0.05
AT3G55290	9.04	8.52	18.84	6.96	4.63	7.11	10.24	10.02	8.67	8.59	7.4
AT3G58780	0.25	0.26	0.12	0.19	0.09	0.09	0.28	0.55	0.25	0.05	0.33
AT3G59060	22.54	25.01	26.12	21.56	20.46	13.9	27.26	27.42	27.19	33.94	27.25
AT3G61150	10.48	8.43	8.77	8.84	8.9	5.61	9.93	9.28	10.2	7.6	7.36
AT4G01120	4.67	7.59	8.13	10.77	11.09	10.33	6.41	7.27	5.18	11.78	13.73
AT4G01720	0.78	0.32	0.66	0.48	0.73	0.22	0.66	0.43	0.53	0.53	0.7
AT4G08950	3.01	2.15	1.83	1.18	1.76	1.84	3.97	8.76	3.06	1.82	2.21
AT4G16740	52.8	75.37	67.61	2.08	0.35	30.67	41.42	90.19	55.52	4.81	10.44
AT4G16750	8.65	5.82	5.34	2.04	0.68	2.33	6.72	5.43	6.44	2	2.36
AT4G18890	2.66	3.02	2.24	1.62	1.31	2.05	3.25	3.39	3.06	2.62	1.95
AT4G25470	1.22	0.9	1.71	0.17	0.24	0.12	0.96	0.72	1.89	0.13	0.27
AT4G36160	0.4	0.68	0.84	0.51	0.58	0.86	0.18	0.8	0.77	0.69	0.51
AT4G36540	58.8	52.67	51.19	32.28	35.86	22.84	53.3	49.32	53.47	48.86	33.33
AT4G36780	19.26	21.55	20.65	29.72	21.67	26.52	20.18	20.69	19.38	27.41	25.26
AT4G39070	0.5	0.31	0.28	0.23	0.43	0.11	0.61	0.47	0.34	0.18	0.2
AT4G39510	3.09	1.67	3.18	1.1	0.5	0.89	2.24	1.72	1.3	1.52	0.72
AT5G03790	0	0	0	0	0	0	0	0	0	0	0
AT5G07580	40.52	41.91	41.96	7.43	5.19	4.89	39.02	35.5	41.54	11.55	7.01
AT5G08330	68.62	64.75	49.94	25.44	24.69	29.1	67.03	70.52	70.56	35.56	39.42
AT5G08520	15.38	11.88	14.41	14.71	19.39	14.63	13.99	13.7	12.46	21.21	20.84
AT5G11060	42.52	39.93	42.86	52.66	58.79	48.57	44.49	40.26	44.68	61.69	49.85
AT5G11260	6.68	11.78	10.33	6.44	7.93	4.66	7.36	5.98	8.57	5.32	5.58
AT5G13790	0.87	0.44	1.67	1.74	1.05	1.4	0.58	1.91	0.74	1.9	1.26
AT5G15850	2	2.65	2.25	1.72	1.12	1.22	2.81	1.82	2.3	1.21	1.29
AT5G21482	7.84	6.02	6.3	6.71	5.62	5.61	8.92	7.5	6.79	6.29	6.03
AT5G23280	31.23	24.16	27.59	15.98	15.32	13.33	28.82	24.71	24.94	18.88	17.81
AT5G24590	5.39	7.23	8.96	8.52	10.17	8.68	6.78	6.83	7.38	9.13	9.87
AT5G25160	0	0	0	0	0	0	0	0	0	0	0.05
AT5G41315	1.18	0.35	1.31	0.37	0.32	0.21	0.53	0.36	0.1	0.12	0.14
AT5G43270	14.87	11.82	14.33	5.11	3.73	4.51	16.17	17.94	14.18	6.36	5.46
AT5G51990	0	0	0	0	0	0	0	0	0	0	0
AT5G53290	0.54	0.48	0.66	0.1	0	0.07	0.18	0.37	0.18	0	0.03
AT5G56860	14.62	10.66	11.99	5.68	4.39	3.83	12.98	10.51	13.26	7	5.03
AT5G60850	17.27	22.92	22.77	33.02	32.64	31.4	18.79	20.65	17.69	35.59	31.61
AT5G66730	7.71	10.29	10.47	5.71	4.92	4.95	8.87	8.31	9.72	7.15	7.15
