## Supplementary table 4 for "MORC proteins regulate transcription factor binding by mediating chromatin compaction in active chromatin regions"

### Sheet: Sheet1
Supplementary Table 4 All primers used in this study.
Name	Forward	Reverse	Description
morc1-2 SAIL_893_B06	TTGCAGTTTGGAACCAAAATC	TGAGTTTTGACGACGATGATG	Genotyping Primers
morc2-1 SALK_072774C	CTACTCAGAGCGTTGGCATTC	GTTGTAGCTGTATGGGGCTTG	Genotyping Primers
morc4-1 GK-249F08	TCAGGAAAGATTTCACGAATTG	ACCTGCAGAAACTTCCCAATC	Genotyping Primers
morc5-1 SALK_049050C	GTTGGGATAGATAAGGCGACC	TGTCGAGAAATCGTTCCTTTG	Genotyping Primers
morc6-3 GABI_599B06	ACATCTTCCAATGGCTGAATC	GCTGGTGTCACTTCTTCATCC	Genotyping Primers
morc7-1 SALK_051729	GTCGAAAGGATGTGAGAAACG	TTCCATTCAATTGCTTGGTTC	Genotyping Primers
LUG	GAATTGACTAATTAAAAACTCTTGATAG	CTTCCACAGTTTCACTAGCTTATCATG	LUG cloning primers
TPL	GTCCTCTCACTCGCCATGGCAAGAAG	TCTCTGAGGCTGGTCAGAGGCAGAAG	TPL cloning primers
